# Predicting functionally important breast cancer SNPs using pleiotropy, conservation, and protein structure

**DOI:** 10.1101/2024.01.01.573831

**Authors:** Meredith A. Carpenter, Alan C. Cheng

## Abstract

**Motivation:** With over 24,000 SNPs associated with breast cancer in ClinVar, there is a need to prioritize the subset most likely to be causally linked to diagnostic, prognostic, and other clinical outcomes of disease. Building off currently known breast cancer oncogenes and SNPs, we identify the subset of SNPs with pleiotropic effects, with the goal of identifying mutations functionally relevant to disease progression. We further use sequence and structure analysis to prioritize missense mutations most likely to impact protein function.

**Results:** From the known breast cancer SNPs, we identified co-associated mutations located at evolutionarily conserved positions and contributing significant protein stability as potential focal points for disease biomarkers, protein function studies, and therapeutic intervention. To identify regions likely integral to protein function, we plotted genomic intervals where multiple disease density peaks overlap. Of the breast cancer SNPs, 1,714 were co-associated in-frame mutations, of which 930 occurred at conserved residue positions (Shannon Entropy <1.0) and 833 were also missense mutations. Building structure-based models of the 277 SNPs with available protein structure resulted in identification of 133 SNPs that are calculated to affect protein thermostability by >100-fold (>3 kcal/mol). The workflow we built can be applied to other diseases to help identify functional mutations.

**Availability:** Python code for the integrated analysis workflow available at http://github.com/mcarpenter-brandeis/brc-pleiotropy and detailed data tables available in Supplemental Information.
