## Supplemental Table 1 for "Predicting functionally important breast cancer SNPs using pleiotropy, conservation, and protein structure"

### Sheet: Gene Information
Gene	Description	Associated Phenotypes (OMIM)
ATM: Ataxia Telangiectasia Mutated	A member of the phosphatidylinositol 3-kinase family, ATM proteins respond to DNA damage by phosphorylating key substrates involved in DNA repair and/or cell cycle control, and therefore maintains genome stability. In this way, it regulates downstream proteins including tumor supressor proteins (p53, BRCA1), checkpoint kinase (CHK2), checkpoint proteins (RAD17 and RAD9) and DNA repair protein (NB…	Ataxia Telangiectasia (AR), Breast cancer susceptibility (AD, SMu), Lymphoma, T-cell prolymphocytic leukemia, Pancreatic cancer
OMIM: 607585
Ensembl ID: ENSG00000149311
Genomic coordinates (GRCh38): 11:108,222,483-108,369,101
BLM/(RECQL2/3): BLM RecQ like helicase/RECQ Protein-like 3	The RecQ gene family proteins are involved in DNA-dependent ATPase, DNA helicase and 3-prime-to-5-prime single-stranded DNA translocation activities (RECQL 600537 as described in Table 1). The BLM protein is similar to 2 other RecQ helicases, WRN (encoded by RECQL2 MIM:604611) and the product of the yeast gene SGS1. Similarities of BLM and WRN to SGS1 suggest that these genes interact with human …	Bloom Syndrome
OMIM: 604610
Ensembl ID: ENSG00000197299
Genomic coordinates (GRCh38): 15:90,717,345-90,816,165
BRAT1: BRCA1-Associated ATM Activator 1	BRAT1 protein interacts with the C terminus of BRCA1 tumor suppressor and the ATM protein, which complex into the multi-protein BASC. These association suggests that the BRAT1 protein functions in DNA damage pathways regulated by BRCA1/ATM, including DSB induced by ionized radition, as well as possibly cell growth and programmed cell death (Straussberg et al., 2015).	Neurodevelopmental disorder with cerebellar atrophy and with or without seizures, Rigidity and multifocal seizure syndrome (lethal, neonatal)
OMIM: 614506
Ensembl ID: ENSG00000106009
Genomic coordinates (GRCh38): 7:2,537,809-2,555,752
BRCA1: Breast Cancer 1 Gene	BRCA1 is integral to DNA repair, cell cycle checkpoint control, maintaining genomic stability and functioning as a tumor suppressor. The BRCA1 encoded protein combines with other similarly functioning products to form the multi-subunit complex BRCA1-associated genome surveillance complex (BASC). BASC associates with RNA polymerase II playing a role in transcription, DNA bould-stranded break repai…	Familial breast-ovarian cancer (AD,Mu), Pancreatic cancer susceptibility, Fanconi anemia complementation group S (AR)
OMIM: 113705
Ensembl ID: ENSG00000012048
Genomic coordinates (GRCh38): 17:43,044,294-43,125,363
BRCA2: BRCA2 Gene (FANCD1)	BRCA2 functions similarlty to BRCA1 in maintainng genomic stability via the homologous recombination pathway for double-strand DNA repair. Both BRCA1 and BRCA2 have large exon 11, translational start sites in exon 2 and AT-rich coding sequences (Tavtigian et al., 1996). BRCA2 BRC motif mediate binding to RAD51 recombinase functioning in DNA repair. Tumors with BRCA2 mutations generally have a los…	Breast cancer male susceptibiltiy (AD, SMu), Familial breast-ovarian cancer (AD), Glioblastoma (AR), Medulloblastoma (AD, AR, SMu), Pancreatic cancer, Prostate cancer (AD, SMu), Fanconi anemia complementation group D1 (AR), Wilms tumor (AD, SMu)
OMIM: 600185
Ensembl ID: ENSG00000139618
Genomic coordinates (GRCh38): 13:32,315,507-32,400,267
BRIP1: BRCA1-Interacting Protein C-terminal helicase 1 (FANCJ)	BRIP1 protein product binds directly to the BRCT repeats of BRCA1 forming a complex is key to normal BRCA1 double-strand break reapir activity. BRIP1 (BACH1) could additionally be a target of germline tumorigenic mutations (Cantor et al., 2001). BRIP1 mutations have been associated with predoisposition to ovarian cancer, but relative risk for breast cancer seems unclear and below the twofold risk…	Susceptibiltiy to early-onset breast cancer (AD, SMu), Fanconi anemia, complementation group J
OMIM: 605882
Ensembl ID: ENSG00000136492
Genomic coordinates (GRCh38): 17:61,679,138-61,864,119
CASR: Calcium Sensing Receptor	CASR helps maintian mineral ion homeostasis. The CASR protein is a plasma membrane G protein-coupled receptor sensitive to minute changes in circulating calcium. This is information is joined with intracellular signaling pathways related to PTH secretion or renal cation handling (Hendy et al., 2000)	Epilepsy idiopathic generalized, Hyperparathyroidism, Hypocalcemia, Hypocalciuric hypercalcemia
OMIM: 601199
Ensembl ID: ENSG00000036828
Genomic coordinates (GRCh38): 3:122,183,667-122,291,628
CDH1: Cadherin 1	CHD1 encodes E-cadherin, a calcium ion-dependent cell adhesion molecule. E-cadherin establishes and maintains epithelial cell morhpology from embryogenesis onwards (Riethmacher et al., 1995). Mutations in the gene are correlated with multiple forms of cancer and loss of function in the gene can contribute to disease progression by increasing growth, proliferation, tissue invasion and/or metastati…	Lobular breast cancer (AD, SMu), Susceptibility to prostate cancer (AD, SMu), Blepharocheilodontic syndrome (AD), Endometrial carcinoma, Gastric cancer (AD), Ovarian cancer
OMIM: 192090
Ensembl ID: ENSG00000039068
Genomic coordinates (GRCh38): 16:68,737,291-68,835,536
CFTR: Cystic Fibrosis Transmembrane Conductance Regulator	CFTR encodes an ATP-binding casette (ABC) transporter. The protein functions as a chloride channel controlling ion (Cl-) and water movement in and out of epithelial tissues. Channel activity is mediated by regulatory domain phosphorylation, ATP-binding at NBDs, and ATP hydrolysis. DeltaF508 is the most common mutation in this gene resulting in CF and it results in impaired folding and trafficking…	Bronchiectasis, Hypertrypsinema, Pancreatitis, Congenital bilateral absence of vas deferens, Cystic fibrosis, Sweat chloride elevation without CF
OMIM: 602421
Ensembl ID: ENSG00000001626
Genomic coordinates (GRCh38): 7:117,480,024-117,668,664
CHEK2: Checkpoint Kinase 2	CHEK2 (CHK2) is a protein kinase involved in cell cycle arrest, activated via rapid phosphorylation in response to replication blocks, DNA damage or replicated stress activated by ATM (Matsouka et al., 1998). When activated the encoded protein inhibits CDC25C phosphate, preventing entry into mitosis and elading to cell cycle arrest in G1. CHEK2 regulates BRCA1 function following DNA damage via ph…	Susceptibility to breast cancer (AD, SMu), Susceptibility to colorectal cancer, Susceptibility to familial prostate cancer (AD, SMu), Li-Fraumeni syndrome, Osteosarcoma
OMIM: 604374
Ensembl ID: ENSG00000183765
Genomic coordinates (GRCh38): 22:28,687,742-28,741,865
ERCC4 (XPF/FANCQ): Excision repair 4, endonuclease catalytic subunit	ERCC4 encodes a protein that forms a complex with ERCC1 to make up the ERCC1-XPF 5-prime endonculease which functions in the interstrand crosslink (ICL) DNA repair as well as nucleotide exision repair (NER). The ERCC1-XPF structure specific DNA repair endonuclease further interacts with EME1 (Sijbers et al., 1996). The NER complexes are inefective in xeroderma pigmentosum (XP) cells.	Fanconi anemia complementation group Q (AR), Xeroderma pigmentosum (AR), Cockayne syndrome (AR), XFE progeroid syndrome (AR)
OMIM: 133520
Ensembl ID: ENSG00000175595
Genomic coordinates (GRCh38): 16:13,920,136-13:952,347
ERCC8 (CSA/CKN1): Excision repair cross-complementing, group 8	ERCC8 works in the nucleotide excision repair (NER) pathway to correct structural DNA lesions, including DNA cross-links (Troelstra et al., 1992).	Cockayne syndrome, UV-sensitive syndrome
OMIM: 609412
Ensembl ID: ENSG00000049167
Genomic coordinates (GRCh38): 5:60,866,454-60,945,073
FANCA, FANCC, FANCF	FANCA, -C, -E, -F, -G, and -L are part of the nucelar multiprotein core complex which activates the monoubiquitination of FANCD2 during S phase and after exposure to DNA corsslinking agents, such as chemotherapy agents. The FA/BRC pathway is involved in DNA damage repair (Meetei et al., 2005)	Fanconi anemia, complementation group A, C, F
OMIM: 607139, 613899, 613976
Ensembl ID: ENSG00000187741, ENSG00000158169, ENSG00000183161
Genomic coordinates (GRCh38): 16:89,737,548-89,816,646 ; 9: 95,099,054-95,426,796 ; 11: 22,622,533-22,625,823
FANCB	Fanconi anemia-associated polypeptide (FAAP). FA core complex has 2 central dimers of FANCB and FA_associated protein FAAP100 subunits, flanked by 2 copies of the RING finger subunit FANCL (Meetei et al., 2005)	Fanconi anemia, complementation group B
OMIM: 300515
Ensembl ID: ENSG00000181544
Genomic coordinates (GRCh38): X: 14,835,961-14,873,069
FANCD2	FA complementation group D is heterogeneous, consisting of 2 distinct genes FANCD1 and FAND2. FANCD2 encodes for a 1,451-amino acid nuclear protein with two isoforms and maps to 3p (Timmers et al., 2001).	Fanconi anemia, complementation group D2
OMIM: 613984
Ensembl ID: ENSG00000144554
Genomic coordinates (GRCh38): 3: 10,026,370-10,101,932
FANCI	FANCI is a monoubiquitinated paralog of FANCD2 and belongs to the FA DNA interstrand cross-link repair pathway and is required for resistance to mitomycin C (Dorsman et al., 2007). FANCI was identified as a homolog for FANCD2 by Sims et al (2007).	Fanconi anemia, complementation group I
OMIM: 611360
Ensembl ID: ENSG00000140525
Genomic coordinates (GRCh38): 15: 89,243,945-89,317,261
FANCM: Fanconi Anemia Complementation group M	Fanconi Anemia complementation group (FANC) includes FANCA, FANCB, FANCC, FANCD1 (BRCA2), FANCD2, FANCE, FANCF, FANCG, FANCI, FANCJ (BRIP1), FANCL, FANCM, and FANCN (PALB2). Members in the group are realted by their assembly into a common nuclear protein complex. Fanconi anemia is a recessive disorder characterized by cytogenic instability, hypoersensitivity to DNA crosslink agents, increased chr…	Hereditary breast and ovarian cancer syndrome, Malignant cell tumor of ovary, Metabolite levels, Ovarian neoplasms, Fanconi Anemia, Premature ovarian failure (AR), Spermatogenic failure (AR)
OMIM: 609644
Ensembl ID: ENSG00000187790
Genomic coordinates (GRCh38): 14:45,135,929-45,200,889
FGFR2: Fibroblast growth factor receptor 2	Fibroblast growth factor receptor family memebrs are highly evolutionarily conserved and differ from one another with respect to their ligand affinities and tissue distribution. An FGFR protein consists of an extracellular region with three immunoglobulin-like domains, a hydrophobic transmembrane segment and a cytoplasmic tyrosine kinase domain. FGFR2 has a high affinity for acidic, basic and/or …	Antley-Bixler sundrome, Apert syndrome, Beare-Stevenson cutis gyrata syndrome, Bent done dysplasia syndrome, Craniofacial-skeletal-dermatologic dysplasia, Craniosynostosis, Crouzon syndrome, gastric cancer, Jackson-Weiss syndrome, LADD syndrome, Pfeiffer syndrome, Saethre-Chotzen syndrome, Scaphocephaly
OMIM: 176943
Ensembl ID: ENSG00000066488
Genomic coordinates (GRCh38): 10:121,478,329-121,598,457
HRAS: HRas Protooncogene, GTPase	Ras oncogene protein products function in signal transduction pathways. They have intrinsic GTPase activity and can bind to GTP and GDP. Mutations in this gene cause Costello syndrome characterized by anomolies in growth and development matters, as well as a variety of cancers.	Bladder cancer, Congenital myopathy with excess of muscle spindles, Costello syndrome, Nevus, Schimmelpenning-Feuerstein-Mims syndrome, Spitz nevus, thyroid carcinoma
OMIM: 190020
Ensembl ID: ENSG00000174775
Genomic coordinates (GRCh38): 11:532,241-535,575
KRAS: Kras Protooncogene, GTPase	Ras family protooncogenes include KRAS, HRAS and NRAS which encode immunologically related GDP/GTP binding proteins that act as intracellular signal transducers. Mutant Ras genes are potent oncogenes and play a role in multiple human cancers. A single amino acid substitution can generate an activating mutation (Kranenburg, 2005).	Arteriovenous malformations of the brain, Bladder cancer, Breast cancer, Cardiofaciocutaneous syndrome, Gastric cancer, Leukemia, Lung cancer, Noonan Syndrome, Oculoectodermal syndrome, Pancreatic carcinoma, RAS-associated autoimmune leukoproliferative disorder, Schimmelpenning-Feuerstein-Mims syndrome
OMIM: 190070
Ensembl ID: ENSG00000133703
Genomic coordinates (GRCh38): 12:25,205,245-25,250,928
MME: Membrane metalloendopeptidase	The MME gene encodes a widely expressed membrane metalloendopeptidase that degrades a number of substrates (Higuchi et al, 2016).	Spinocerebellar ataxia, Charcot-Marie-Tooth disease
OMIM: 120520
Ensembl ID: ENSG00000196549
Genomic coordinates (GRCh38): 3: 155,024,124-155,183,704
MRE11: MRE11 homolog, double strand break repair nuclease	MRE11 encodes a nuclear protein involved in homologous recombination, telomere length maintenance and, as part of the evolutionary conserved MRN complex MRE11A-RAD50-NBN, detection and processing of double strand DNA breaks (Damiola et al., 2014). The DSB complex function is impaired in cells from Nijmegen breakage syndrome (NBS) (Trujillo et al., 1998). BRCA1 associates with the NBS1 complex (BA…	Urinary bladder cancer, Hereditary breast and ovarian cancer, Ataxia Telangiectasia (AR), Nijmegen breakage syndrome (NBS)
OMIM: 600814
Ensembl ID: ENSG00000020922
Genomic coordinates (GRCh38): 11:94,415,569-94,512,700
MSH2: mutS homolog 2	MSH2 is involved in DNA mismatch repair (MMR). Heterozygous mutations and epigentic silencing of MSH2 caused by deletion of the 3-prime regions of the upstream EPCAM gene and intergenic regions result in hereditary nonpolyposis colorectal cancer (HNPCC). Mutations in the gene are also implicated in Muir-Torre syndrome (MRTES) and mismatch repair cancer syndrome (MMRCS) (Fishel et al., 1993). Alte…	Mismatch repair syndrome, Colorectal cancer, Nonpolyposis colon cancer (HNPCC), Nijmegen breakage syndrome (NBS)
OMIM: 609309
Ensembl ID: ENSG00000095002
Genomic coordinates (GRCh38): 2:47,403,066-47,634,500
MTOR: Mechanistic target of rapamycin kinase	mTOR is a highly conserve protein kinase found in two protein complexes: TOR complex-1 (TORC1) which regulates cell growth, cell porliferation and mRNA translation; and TORC2 which promotes actin cytoskeletal rearrangement, cell survival and cell cycle progression (Thoreen at al., 2012). The prtein is the target for cell-cycle arrest and immunosppression of the FKBP-12-rapamycin complex. The huma…	Focal cortical dysplasia, Smith-Kingsmore syndrome (AD)
OMIM: 601231
Ensembl ID: ENSG00000198793
Genomic coordinates (GRCh38): 1:11,106,534-11,273,496
NBN: nibrin	The NBN (p95) encoded protein is a member of the MRE11/RAD50 double-stranded break repair (DSB) complex which consists of 5 proteins: p95 (NBS1, NBN), p200, p400, MRE11 and RAD50. Lack of p95 in patients with the autosomal recessive Nijmegen breakage syndrome (NBS) aborgated the formationg of the MRE11/RAD50 foci and implicates the DSB protein complex in DSB repair and cell cycle checkpoint funct…	Breast cancer, Lymphoma, Prostate cancer, Melanoma, Hodgkin Lymphona, Aplastic anemia, Leukemia, Nijmegen breakage syndrome
OMIM: 602667
Ensembl ID: ENSG00000104320
Genomic coordinates (GRCh38): 8:89,933,330-89:984,697
NF1: Neurofibromin 1 gene	The NF1 gene encodes neurofibromin, a cytoplasmic protein expressed in neurons, Schwann cells, oligodendrocytes and leukocytes. Neurofibromin regulates several processes including the RAS-cyclic AMP pathway, ERK/MAP kinase cascade, adenylyl cyclase and cytoskeletal assembly (Trovo-Marqui and Tajara, 2006). The protein acts as a tumor suppresor gene product negitavely regulating RAS with a positiv…	Juvenile myelomonocytic leukemia (AD, SMu), Neuofibromatosis-Noonan syndrome (AD), Neurofibromatosis (AD), Watson syndrome, Breast cancer
OMIM: 613113
Ensembl ID: ENSG00000196712
Genomic coordinates (GRCh38): 11:94,415,569-94,512,700
PALB2: Partner and localizer of BRCA2 (FANCJ)	PALB2 protein binds to and colocalizes with BRCA2 in nuclear foci, promoting stability in nuclear structures and enabling recombination repair and checkpoint functions. BRCA2 and PALB2 are likely complexed in chromatin and showed codepletion with immunodepeletion of either gene. PALB2 likely functions similarly to BRCA2 in DNA damage response. PALB2 has been shown to be crucial for key BRCA2 tumo…	Susceptibility to pancreatic cancer, Susceptibility to breast cancer (AD, SMu), Fanconi anemia complementation group N
OMIM: 610355
Ensembl ID: ENSG00000083093
Genomic coordinates (GRCh38): 16:23,603,161-23,641,336
PIK3CA: Phosphatidylinositol 3-kinase, Catalytic, Alpha	Phosphatidylinositol 3-kinases (PIK3s) are a family of enzymes involved in integral cell pathways, cell growth and cell proliferation. PIP3, the major product of PIK3CA, can be dephosphorylated by the tumor suppressor PTEN (Furnari et al., 1998). It is hypothesized that the effect of PTEN on cell death is mediated through a pathway involving PIK3CA (ATK1) (Weng et al., 2001). PIK3CA mutations are…	Breast cancer, CLAPO syndrome, CLOVE syndrome, Colorectal cancer, Cowden syndrome, Gastric cancer, Hepatocellular carcinoma, Seborrheic keratosis, Macrodactyly, Megancephaly-capillary malformation-polymicrogyria syndrome, Epidermal nevus, Nonsamll cell lung cancer, Ovarian cancer, Cervical cancer
OMIM: 171834
Ensembl ID: ENSG00000121879
Genomic coordinates (GRCh38): 3:179,148-113-179,240,092
POLE: DNA polymerase epsilon	Catalytic subunit of DNA polymerase epsilon, one of the 4 nuclear DNA polymerases in eukaryotic cells. Active POLE is made of a 261-kD catalytic subunit tightly bound to a 55-kD accessory subunit (Li et al., 1997).	FILS syndrome, IMAGE-I syndrome, susceptibility to colorectal cancer
OMIM: 174762
Ensembl ID: ENSG00000177084
Genomic coordinates (GRCh38): 12: 132,623,753-132,687,376
POLH (RAD30): DNA polymerase eta	POLH encodes for a member of the Y family of DNA polymerases specialized in accurate replicated of UV-damaged DNA. The polymerase suppresses the mutagenic effect UV-damage induced lesions by inserting complementary base pairs in newly synthesized DNA where thymine dimers are present. POLH is deficient in cancer-prone xeroderma pigmentosum variants (XPV) (Matsuda et al., 2000). In the absence of P…	Xeroderma pigmentosum variant (AR)
OMIM: 603968
Ensembl ID: ENSG00000170734
Genomic coordinates (GRCh38): 6:43,576,146-43,620,522
PRKDC: Protein Kinase, DNA-Activated, Catalytic Subunit	PRKDC encodes a member of the PI3/PI4-kinase family, a catalytic subunit of the DNA-dependent serine/threonine protein kinase (DNA-PK). The other component of DNA-PK is Ku (Ku70/Ku80 heterodimer) is required for PRKDC activation. The catalytic subunit functions in DSB repair, specifically in DNA nonhomologous end-joining (NHEJ) as well as in recombination during immune development. The protein is…	Immunodeficiency 26, with or without neurologic abnormalities
OMIM: 600899
Ensembl ID:
Genomic coordinates (GRCh38): 8:47,773,110-47,960,135
PTEN: Phosphotase and tensin homolog	PTEN encodes a multifunctional protein that acts in the Pi3K/AKT-mTOR signaling pathway. This tumor suppressor gene is mutated in a number of cancers at high frequency. The dual-specificity phosphatase antagonizes the PI3K signaling pathway negatively regulating the MAPK pathway (Pezzolesi et al., 2007). The longer isoform of is thought to help regualte mitochondrial energy metabolism. Loss of he…	Glioma susceptability, Meningioma, Cowden syndrome, Lhermitte-Duclos syndrome, Macrocephaly/autism syndrome, Prostate cancer, Breast cancer
OMIM: 601728
Ensembl ID: ENSG00000171862
Genomic coordinates (GRCh38):
RAD50: Double strand break repair protein	RAD50 forms a DSB complex with MRE11 and NBS1 that binds to DNA and functions in DNA double-strand break repair, cell cycle checkpoint activation, telomere maintenance and meiotic recombination. RAD50 is shown to be essential for cell growth and viability. RAD50 is additionally involved in the BASC complex that serves as a sensor of abnormal DNA and/or regulation of postreplication repair. Transf…	Hereditary breast and ovarian cancer syndrome, Nijmegen breakage syndrome-like disorder
OMIM: 604040
Ensembl ID: ENSG00000113522
Genomic coordinates (GRCh38): 5:132,556,976-132,646,348
RAD51C: RAD51 paralog C	Several members of the mammalian RAD51 gene family have been identified and they encode for strand-transfer proteins involved in recombinational repair of DNA. RAD51 paralogs are involved in Holliday junction processing in human cells (Liu et al., 2004). RAD51C levels increase in response to oxidative stress and weak ionizing radiation suggesting that these proteins involved in the homologous rec…	Fanconi anemia complementation group O (AR), Familial hereditary breast and ovarian cancer syndrome
OMIM: 602774
Ensembl ID: ENSG00000108384
Genomic coordinates (GRCh38): 17:58,692,139-58,735,610
RECQL: RecQ like helicase	The RECQL protein is a member of the RecQ DNA helicase family involved in DNA mismatch repair, nucleotide excision repair and direct repair, repair of UV-damaged DNA and recombination pathways. The protein is involved in processing Holliday junctions, suppression of sister chromatid exchanges, telomere maintenance, and is required for genotoxic stress resistance (Puranam and Blackshear, 1994). RE…	Bloom syndrome, Werner syndrome, Rothmund-Thomson syndrome
OMIM: 600537
Ensembl ID: ENSG00000004700
Genomic coordinates (GRCh38): 12:21,468,909-21,501,634
RET: Rearranged during transfection proto-oncogene	RET encodes a a tyrosine protein kinase transmembrane receptor. When activated, the signaling pathway functions in the differentiation, growth, migration and suvival of cells. The receptor is key to nervous system development and development from compontents derived from the nerual crest. Sufficient levels of RET expression on the cell surface are required for proper ganglia migration (Iwashita e…	Hirschsprung disease (AD), Central hypoventilation syndrome, Medullary thyroid carcinoma, Multiple endocrine neoplasia, Pheochromocytoma
OMIM: 164761
Ensembl ID: ENSG00000165731
Genomic coordinates (GRCh38): 10:43,077,068-43,130,350
SLX4 (FANCP): Structure-specific endonuclease subunit	SLX4 is a scaffold element for the assembly of a multiprotein complex made of ensymes involved in DNA maintenance and repair. SLX4 associates with the heterodimeric DNA flap endonucleases ERCC4-ERCC1 and MUS81-EME1; telomere-interacting protein partners TERF2 AND TERF2IP; protein kinase PLK1; MSH2-MSH3 mismatch repair complex; and C20ORF94 (SLX4IP). SLX1 protein encoded by genes GIYD1 and GIYD2 (…	Fanconi anemia complementation group P
OMIM: 613278
Ensembl ID: ENSG00000188827
Genomic coordinates (GRCh38): 16:3,579,652-3,611,638
TERT: Telomerase reverse transcriptase	Telomeres consist of kilobases of (TTAGGG)n repeats that are slowly lost with each S phase due to incomplete DNA replication. Telomarse maintains telomere ends by addition of telomere repeats (TTAGGG)n. The protein component of the telomerase enzynme is encoded by TERT. The RNA componnet of the enzyme serves as a template for the telomere repeat, while the TERT protein functions via reverse trans…	Dyskeratosis congenita, Leukemia, Cutaneous malignant melanoma, Pulmonary fibrosis
OMIM: 187270
Ensembl ID: ENSG
Genomic coordinates (GRCh38): 5:1,253,166-1,295,067
TGFB1: Transforming Growth Factor Beta-1	The TGF-beta suprfamily of proteins bind to various TGF-beta receptors which leads to recruitment and activation og SMAD transcription factors that regulate gene expression. TGFB1, TGFB2 and TGFB3 form heterodimers and all function through the same receptor signaling system responsible for controlling proliferation, differentiation and other functions in numerous different cell types. The protein…	Cystic fibrosis modifier, Camurati-Engelmann disease, Inflammatory bowel disease/immunideficiency and encephalopathy
OMIM: 190180
Ensembl ID: ENSG00000105329
Genomic coordinates (GRCh38): 19:41,330,322-41,353,921
TINF2: TERF-1 interacting nuclear factor 2	TINF2 is an integral subunit of the shelterin/telosome complex which protects teolmeres by distinguishing them from DNA damage regions. TINF2 connects the double-stranded DNA binding proteins TRF1 (TERF1) and TRF2 (TERF2) to the single-stranded DNA binding unit TPP1 (ACD)/POT1 (Yang et al., 2011). DKC patients with TINF2 mutations had shorter telomeres compared to pateints with DKC1 mutations (Wa…	Dyskeratosis congenita, Revesz syndrome
OMIM: 604319
Ensembl ID: ENSG
Genomic coordinates (GRCh38): 14:24,239,639-24,242,673
TSC1: TSC complex subunit 1	TSC1 is a tumor suppressor gene that encodes hamartin that stabilizes GTPase activating protein tuberin. The hamartin-tuberin complex ihnibits signal transduction to downstream effectors of mTOR (Inoki et al., 2002), thus limiting the cell growth mediated by that pathway. Overexpression of TSC1 has been shown to inhibit growth and change cell characteristics (Hodges et al., 2001). The expressed h…	Focal cortical dysplasia, Lymphangioleiomyomatosis, Tuberous sclerosis (AD)
OMIM: 605284
Ensembl ID: ENSG00000165699
Genomic coordinates (GRCh38): 9:132,891,348-132,945,268
TSHR: Thyroid Stimulating Hormone Receptor	TSHR encodes a membrane protein that regulates thyroid cell metabolism as it acts as a receptor for thyrothropin and thyrostimulin, with activity mediated by adenylcyclase.	Hyperthyroidism, Hypothyroidism, Thyroid adenoma, Thyroid carcinoma
OMIM: 603372
Ensembl ID: ENSG00000165409
Genomic coordinates (GRCh38): 14:80,954,988-81,146,305
