## Supplemental Table 2 for "Predicting functionally important breast cancer SNPs using pleiotropy, conservation, and protein structure"

### Sheet: Disease Information
Disease	Description	Associated Genes
Blood Disorders
Fanconi Anemia	Fanconi anemia (FA) is a rare genetic disease characterized by chromosomal instability, aplastic anemia, bone marrow failure, congenital abnormalities, and hypersensitivity to DNA crosslink agents (D'Andrea and Grompe, 2003). Physical abnormalities can include cafe au lait spots, short stature, thumb or arm abnormalities/dactylies, cephalic changes, and abnormalities of the kidneys, genitals, GI …	FANCA, FANCB, FANCC, FANCD1, FANCD2, FANCE, FANCF, FANCG, FANCI, FANCL, FANCM, BRCA1, BRCA2, BRIP1 (FANCJ), PALB2 (FANCN), NBS1, RAD50, MRE11, RAD51, PTEN, p53, ATM, CHEK2, ATR, BLM
Aplastic Anemia	Aplastic anemai (AA) can be acquired or constitutional. Fanconi anemia and dyskeratosis congenita are the most common forms of congenital aplastic anemia. The disease is characterized by hematopoeitic failure, with the bone marrow containing very few hematopoietic cells and instead consisting mainly of fat. In most acquired cases, hematopoeitic cells experience apoptosis as a resut of targeted im…	RUNX1, DKC1, MPL, TP53, FANCA, GATA2, RTEL1, SBDS, TERT, TINF2
Thrombocytopenia	Thrombocytopenia is generally defined as a platelet count of less than 150x10^3 per µL. Familial forms of thrombocytopenia are generally categorized by platelet size (large, normal, small) and further grouped into syndromes associated with genomic mutation location (Balduini and Savoia, 2012).	FLNA, TUBB1, ITGA2/ITGB3, ANKRD26, CYCS, ABCG5/ABCG8, MYH9, GP1BA/GP1BB/GP9, NBEAL2, GPIBA, GATA1, c-Mpl, RBM8A, CBFA2, HOXA11, WAS
Dyskeratosis Congenita	Dyskeratosis Congenita is an inherited bone marrow failure syndrome associated with high risk of developing aplastic anemia, myelodysplastic syndrome, leukemia and solid tumors. Pateints have very short germline telomeres. About half of the patient population have mutations in one of six genes that maintain telomere function (Savage and Alter, 2009). Other associated disorders include Fanconi ane…	DKC1, TERC, TERT, NOP10, NHP2, TIN2, C16orf57, TCAB1
Kidney Disorders
Nephrolithiasis	Kidney stones affect more than 5% of adults in the United States. They are caused by supersaturation of the urine with respect to the stone components. There are four types of kidney stones, calcium stones (primarily calcium oxalate), struvite stones, urica acid stones and cystine stones. Calcium stones are by far the most common and are associated with metabolic conditions, including primarily i…	CASR, VDR, OPN, CLDN14/16/19, sAC, DGKH, TRPV5, SLC13, AGXT, SLC26A6 (CFEX), SLC22A12,
Cystinuria	Cistinuria is an autosomal recessive kidney stone disorder caused by the proximal renal tubules being unable to resabsorb cystine and dibasic amino acids (Vasudevan et al., 2017). There are genetically two categories of the disease. Type B heterozygotes have a significantly increased incidence of kidney stones compared to the general population (and Type A). Mutations in the SLC3A1 (chromosome 2)…	SLC3A1, SLCJA9
Renal hypodysplasia (aplasia)	A number of developmental genes influence early kidney development and mutations in these genes can result in renal hypodysplasia (RHD), characterized by reduced nephron number, small kidney size and disorganized renal tissue. A subset of syndromes are associated with the dominant mutations that cause RHD, urinary tract anomalies and certain extrarenal symptoms. These include renal cysts, renal-c…	TCF2, PAX2, EYA1, SIX1, SALL1, HNF1B
Cephalic, Neurologic and Musculoskeletal Disorders
Microcephaly	Microcephaly is a broad, heterogenous category for any condition characterized by failure of normal brain growth. Heritable microcephalies are often a result of defects in genes realted to pattern formation, and cell survival, proliferation or growth (Mochida and Walsh, 2001). Most genetic causes of primary developmental microcephaly are associated with centrosomal abnormalities. Secondary microc…	MCPH1, WDR62, CDK5RAP2, CEP152, ASPM, CENPJ, STIL
Macrocephaly	Macrocephaly is associated with numerous genetic disorders. OMIM has 164 conditions, including 17 metabolic disorders associated with macrocephaly (and megalencephaly). Macrocephaly generally refers to an abornmally large head, including the scalp, cranial bone and intracranial contents. Megalencephaly specifically refers to the enlargement of brain parenchyma. Categories of macrocephaly include …	PTEN, NF1, VG5Q, PTPN11, KRAS, RAF1, BRAF, MAP2K1, MAP2K2, HRAS, GFAP, ASPA, MLC1, L1CAM
Costello Syndrome	In addition to macrocephaly with deep palmar and plantar creases, Costello syndrome is characterized by failure to thrive in infancy, short stature, developmental delay, papillomata, cardiac abnormalities and risk for tumors (Williams et al., 2008). The majority of cases are associated with mutations in HRAS, specifically HRAS hot spots that result in gain-of-function and increase risk for develo…	HRAS
Hemimegalencephaly	Hemimegalencephaly (HME) is a rare hamaratomous, asymmetrical malformation of the brain characterized by overgrowth of either one of the two cerebral hemispheres. HME is potentially a genetically complex, mosaic disease caused by gain of function mutations in the PI3K-AKT3-mTOR signaling pathway (Lee et al., 2012). Brain overgrowth disorders resulting in malformations of cortical development can …	KIK3CA, AKT3, MTOR
Lissencephaly	Lissencephaly encompases a range of conditions and syndromes assocaited with severe malformations of the brain resulting from the failure of proper migration of neurons during the development of the cerebral cortex (Fry et al., 2014). The pathological presentation of lissencephaly is an abnormally smooth cerebral cortex. On the spectrum of disease, severe lissencephaly lacks surface folds (agyria…	[Classical Lissencephaly] PAFAH1B1 (LS1), DCX (XLIS), TUBA1A; [CCM] POMT1, POMT2, POMGNT1, FKTN, FKRP, LARGE; [XLAG] ARX; [BWS] ACTB, ACTG1; [LCH] TUBA1A, RLEN, VLDLR; [Microlis.] NDE1
Nijmegen Breakage Syndrome	Nijmegen breakage syndrome (NBS) is an autosomal recessive disorder with a clinical presentation of microcephaly (without severe retardation), typical facial appearance, immunodeficiency, chromosomal instability, x ray hypersensitivity, and predisposition to malignancy. Additional features include skin abnormalities (cafe au lait spots and vitiligo) and congenital malformations including clinodac…	NBS1
Ataxia-Telangiectasia	Ataxia-telangectasia (AT) is a progressive neurogenerative disorder with clinical presentations including: progressive cerebellar ataxia, dysarthritic speech, oculomotor apraxia, choreoathertosis, oculocutaneous telangiectasia, immunodefiency (with sinopulmonary infections), cancer susceptibility and sensitivity to ionizing radiation. Most AT cases are assocaited with trucating or splicing mutati…	ATM
Cockayne Syndrome	Cockayne syndrome (CS) is a rare genetic condition with poor quality of life and survival outcomes. CS is characterized by growth failure, deficient neurological development and severe sensitivity to sunlight. Other distinguishing characteristics include sensorineural hearing loss, cataracts, pigmentary retinopathy and dental caries (Nance and Berry, 1992). CS is thought to arise from mutations i…	CSB/ERCC6, CSA/ERCC8
Xeroderma Pigmentosum (XP)	Xeroderma pigmentosum (XP) is defined by extreme sensitivity to sunlight resulting in a significantly elevated risk of skin cancers. Only a portion of patients show progressive nurological abnormalities. There are eight XP complementation groups corresponding to the eight genes in which mutations can result in XP. The gene products are specifically involved in DNA damage repair from UV-induced DN…	XPA, XPB(ERCC3), XPC, XPD(ERCC2), XPE(DDB2), XPF(ERCC4), XPG(ERCC5), XPV(POLH)
Blepharocheilodontic Syndrome (BCD)	Blepharocheilodontic Syndrome (BCD) is a rare autosomal dominant condition characterized by ectodermal dysplasia, euryblepharon eyelid malformations, and cleft lip/palate. Though the molecular basis of BCD is not known entirely, identification of mutations on CDH1 and CTNND1 suggest that BCD is potentially a CDH1 pathway-related disorder with mutations accelrating E-cadherin degredation or otherw…	CDH1, CTNND1, (p63, IRF6?)
Smith-Kingsmore Syndrome	Smith-Kingsmore Syndrome (SKS) or MINDS syndrome, is a rare autosomal dominant disorder characterized by intellectual disability, macrocephaly/hemi/megalencephaly and seizures. Mutations in the mTOR gene, key for regulating cell growth, cell proliferation and protein synthesis, have been found in all patients. The mTOR pathway (PI3K-AKT-mTOR) is integral in cell survival and apoptosis. Nuerologic…	mTOR
Crouzon Syndrome	Crouzon syndrome is a rare genetic disorder characterized by premature cranial suture closure (craniosynostosis), optic disc edema, proptosis, divergent stabismus or exotropia, ocular hypertelorism, hypoplastic maxilla and mandibular prognathism.	FGFR2
Focal cortical dysplasia (FCD)	Focal cortical dysplasia (FCD) is a malformation of cortical development that results in medically refractory epilepsy in pediatrics and intractable seizures in adults. MRI imaging findings include focal cortical thickening or thinning, areas of focal brain atrophy and blurring of the gray-white junction among others. FCD is categorized into Type I, Type II and Type III associated with a spectrum…	TSC1, DEPDC5, NPRL2, NPRL3, SLC35A2, AKT3, DEPDC5, MTOR, PIK3CA, RHEB, TSC2
Polymicrogyria	Polymicrogyria is one of the most common malformations of cortical development in which the normal cerebral cortical development is disturbed late in neuronal migration or early in cortical organization resulting in disorder of neuronal organization. This causes small gyri to form within depper layers of the cerebral cortex. A number of congenital anomoly syndromes are associated with Polymicrogy…	SRPX2, RAB3GAP1, EOMES, TUBB2B, KIAA1279, PAX6, COL18A1
Hirschsprung disease (HSCR)	Hirschsprung disease (HSCR, aganglionic megacolon) is a developmental neurocristopathy characterized by the absence of enteric ganglia along the intestine. HSCR is the main genetic cause of functional intestinal obstruction. Isolated HSCR is inherited in a complex, non-Mendelian manner with low, sex-dependent penetract and variable expression, involving one or more genes with low penetrance. At l…	RET, EDNRB, GDNF, NTN, SOX10, EDN3, ECE1, ZFHX1B(SIP1), PHOX2B, TCF4
Hutchinson-Gilford (Progeria) Syndrome	Hutchinson-Gilford Progeria Syndrome (HGPS) is an extremely rare genetic disorder that results in premature, rapid aginng that begins shortly after birth. Point mutations in the LMNA gene which encodes the A-type lamins have been identified in individuals with HGPS and atypical forms of progreia. There are at least nine diseases (laminopathies) assocaited with mutations in the LMNA gene (Pollex a…	LMNA
﻿Megalencephaly-capillary malformation-polymicrogyria syndrome (MCAP)	MCAP is characterized by cogenital and progressive megalencephaly, brain malformations not limited to polymicrogyria, overgrowth with body asymmetry, cutaneous valcular malformations including capillary malformation and cutis marmorata, dactylous anomolies, connective tissue dysplasia and developmental delay. The majority of cases are associated with gain-of-function mutations in the PIK3CA gene …	PIK3CA
Seizures	Epilepsy is a diorder of the brain daignosed by recurrent unrpovoked seizures. The two major types of seuzires are generalized seicures (absence and tonic-clonic) and focal seizures (simple, complex, secondary generalized). Neatly 1000 epilepsy-associated genes have been described, most playing a role in neuronal excitability, cortical development or synaptic transmission (Weber et al., 2017). Ap…	List presented in Wang et al., 2017
Other Systemic Disorders
Tracheoesophageal Fistula (VACTERL)	Congenital tracheoesohpageal fistuals (TEF) and generally esophageal atresia (EA) are common life-threatening congenital malformations. The structural malformations of EA/TEF are likely multifactorial and take into account genetic mutations and encironmental causal factors. EA is freqnctly assocaited with other congenital anomolies including gastrointestinal atresias or stenoses, anomolies of the…	[﻿VACTERL] SHH, GLI ; TBX1, MID1, GLI3, CHD7, NMYC, SOX2, EFTUD2, APC2, AMER3, PCDH1, GTF3C1, POLR2B, RAB3GAP2, ITSN1
Diaphyseal dysplasia	Progressive diaphyseal dysplasia, otherwise known as Engelmann's or Camurati-Engelmann disease, is an autosomal dominant disorder associated with a spectrum of anomolous bone and muscle phenotypes (Naveh et al., 1984). The progressive cortical growth and sclerosis of the disease mainly affects the diaphyses of long bones associated with crainial hyperostosis (Janssens et al., 2000). Mutations in …	TGFB1
Dactyl	Generally, dactyly refers to the arrangement of digits on the hands or feet. Both polydactyly and congenital macrodactylia were identified for possible association with breast cancer. Polydactyly (hyperdactyly, hexadactyly) is a condition of excess digits on either/all hands and/or feet. Non-syndromic polydactyly can be classified into three general types: preaxial (radial), central (axial) and p…	[Non-syndromic polydactyly] ZNF141, GLI3, MIPOL1, IQCE, PITX1, GLI1; [Macrodactyly] PIK3CA
Noonan Syndrome	Noonan syndrome is a multisystem genetic disorder arising from mutations in the proteins involved in the RAS-MAPK pathway, leading to pathway dysregulation. Disease characteristics include distinctive facial features, developmental delay, short stature, and anomolies in the cardiac, renal, blood and/or lymphatic systems. Roughly 50% of individuals with Noonan syndrom have mutations in the PTPN11 …	PTPN11, SOS1, KRAS, NRAS, BRAF, SHOC2, CBLS
Tuberous sclerosis	Tuberous sclerosis or tuberous sclerosis complex (TSC) is a rare multisystem genetic disorder with variable expression that causes the development of noncancerous lesions on any organ, but most often the skin, brain, retina, heart, kidney and lungs. CNS lesions are nearly ubiquitous often with assocaited neurological symtpoms, therefore CNS abnormalities are a hallmark of severe forms of TSC (Cur…	TSC1, TSC2
Thyroid level abnormalities	Thyroid illenesses are the most prevalent hormonal disease and include hypothyroidism (low thyroid levels), hyperthyroidism (high thyroid levels), goiters (enlarged thyroid glands), thyroid nodules (benign or malignant nodules) and hyperparathyroidism (causes hypercalcemia). Congenital hypotheyroidism (CH) refers to decreased thryoid levels notable from fetal development. Primary hypothyroidism r…	TSHR, PAX8, FOXE1, NKX2-1, NKX2-5
Bloom Syndrome	Bloom syndrome is an autosomal recessive disorder characterized by phenotypic changes including short stature and elongated limbs, as well as skin changes, immune deficiency, inslin resistance akin to type 2 diabetes and a markedly increased susceptability to many types of cancer. BS is caused by a mutation in the BLM gene which encodes the DNA repair enzye RecQL3 helicase resposible for DNA repa…	BLM (FANC, BRAFT)
Cystic and Pulmonary Fibrosis	Cystic fibrosis (CF) was recognized as a disease in 1938 and characterized by malabsorption of fat and protein, steatorrhea, growth failure and pulmonary infection and became known as a generalized exocrinopathy. CF is an autosomal recessive disease resulting from a defect in the CFTR gene causing a lesion in the cAMP-regulated chloride channel CFTR. The CF gene is located on chromosome 7, is 250…	(CF) CFTR; (PF) MUC5B, TERT, TINF2, hTR, DKC1, RTEL1, SFTPC, SFTPA2, ABCA3, ELMOD2
Immunodeficiency	For this study, immunodeficiencies include those associated with syndromes. Primary immune deficiency diseases (PIDs) are generally bisected into humoral immunity and cell-mediated immunity. The molecular basis of over 100 PIDs have been described. This includes T- and B-cell immunodeficiencies, antibody deficiencies, immunodeficiency syndromes, immune dysregulation diseases, congenital defects o…	Jak3,ILJRA,CD45,CD3D,RAG1,RAG2,ADA, CD40,NP,CIIT,RFX5,RFXAP,RFXANK,CD3D,CD3E,CD8A,ZAP-J0,TAP1,TAP2,WHN,BTK, BLINK,LRRC8,AID,UNG,ICOS,WASP,ATM,MRE11,NBS1,NHEJ,ELA2,GF11,INTG2,FUCT1,RAC2,ACTB,FPR1,CTSC,SBDS,NCF1,NCF2,MPO,STAT,MEFV,TNFRSF1A,MVK,CIAS1,C2BP1,NOD2
