## Supplemental Table 4 for "Predicting functionally important breast cancer SNPs using pleiotropy, conservation, and protein structure"

### Sheet: Sheet1
Gene	Modeled PDB template	Qmean	GMQE	Seq Identity	Model Info	Scoring?
ATM	6k9k.1.A	-6.49	0.44	1	(Human) Monomeric human ATM kinase
BLM	4cdg.1.A	-0.44	0.19	1	(Human) Crystal structure of the Bloom's syndrome helicase BLM in complex with Nanobody	done
BRCA1	1t15	-0.52	0.02	1	(Human) Crystal Structure of the Brca1 BRCT Domains in Complex with the Phosphorylated Interacting Region from Bach1 Helicase	done
BRCA1	1jm7.1.A	-3.06	0	1	(Human) Solution structure of the BRCA1/BARD1 RING-domain heterodimer	done
BRCA2	1miu.1.B	-3.89	0	0.7548	(Human, mouse) Breast cancer type 2 susceptibility protein	done
BRIP1	7nvx.1.A	-6.74	0.26	0.2446	(Human, Human mastadenovirus C) TFIIH in a post-translocated state (with ADP-BeF3)	x
CASR	7dtu	-3.63	0.47	0.9987	Human Calcium-Sensing Receptor bound with L-Trp	done
CDH1	3q2v.1.A	-2.58	0.37	0.8173	(Mouse) Crystal structure of mouse E-cadherin ectodomain	done
ERCC4	6sxb.1.A	-3.62	0.67	1	(Human) XPF-ERCC1 Cryo-EM Structure, DNA-Bound form	done
ERCC8	4a11.1.B	-2.76	0.87	1	(Human) Structure of the hsDDB1-hsCSA complex	done
FANCA	7kzs.1.L	-3.04	0.75	1	(Human, synthetic construct) Structure of the human fanconi anaemia Core-UBE2T-ID-DNA complex in open state	done
FANCB	7kzp.1.B	-3.46	0.76	1	(Human) Structure of the human Fanconi anaemia Core complex	done
FANCC	7kzp.1.C	-1.69	0.92	1	(Human) Structure of the human Fanconi anaemia Core complex	done
FANCE	7kzr.1.D	-3.53	0.76	1	(Human) Structure of the human Fanconi Anaemia Core-UBE2T-ID complex	done
FANCI	6vae.1.A	-2.3	0.75	0.9932	(Human) Mono-ubiquinated Fanconi Anemia ID complex bound to ICL DNA	done
FANCM	4m6w	-1.73	0.03	1	(Human) Crystal structure of the C-terminal segment of FANCM in complex with FAAP24	done
FGFR2	4j96	0.55	0.24	0.9934	(Human) Crystal Structure of FGF Receptor 2 (FGFR2) Kinase Domain Harboring the Pathogenic Gain-of-Function K659M Mutation Identified in Cervical Cancer	done
HRAS	5wdo	0.79	0.93	1	(Human) H-Ras bound to GMP-PNP at 277K	done
MME	6suk.1.A	-0.24	0.86	1	(Human) Crystal Structure of Neprilysin in complex with Omapatrilat	done
MRE11	3t1i.1.A	-0.27	0.4	1	(Human) Crystal Structure of Human Mre11: Understanding Tumorigenic Mutations	done
MSH2	3thw.1.A	-1.16	0.84	1	(Human) Human MutSbeta complexed with an IDL of 4 bases (Loop4) and ADP	done
MTOR	6zwm.1.A	-2.01	0.61	1	(Human) cryo-EM structure of human mTOR complex 2, overall refinement	done
NBN	3hue.1.A	-5.28	0.17	0.1667	(S. pombe) Structure of the S. pombe Nbs1 FHA-BRCT1-BRCT2 domains	x
NF1	2e2x	-1.35	0	1	(Human) Sec14 Homology Module of Neurofibromin in complex with phosphatitylethanolamine	done
NF1	6v6f.1.A	-3.53	0	0.997	(Human) Crystal structure of Q61L KRAS(GMPPNP)-NF1(GRD)-SPRED1(EVH1) complex	done
PALB2	3eu7	-2.67	0.12	1	(Human) Crystal Structure of a PALB2 / BRCA2 complex	done
PIK3CA	4ykn	-0.63	0.83	1	(Human) Pi3K alpha lipid kinase with Active Site Inhibitor	done
POLE	6wjv.1.A	-5.43	0.46	0.4609	(S. cerevisiae) Structure of the Saccharomyces cerevisiae polymerase epsilon holoenzyme	x
POLH	4ru9	-0.36	0.42	1	(Human, synthetic construct) Crystal structure of human DNA polymerase eta inserting dCMPNPP opposite a MeFapy-dG adducted DNA template	done
PRKDC	7k1n.1.A	-4.71	0.51	1	(Human, synthetic construct) CryoEM structure of inactivated-form DNA-PK (Complex V)	done
RAD50	5gox.1.A	-0.05	0.08	0.7759	(Human) Eukaryotic Rad50 Functions as A Rod-shaped Dimer	not rerun
RAD51C	2zub.1.A	-4.15	0.53	0.3344	(S. solfataricus) Eukaryotic Rad50 Functions as A Rod-shaped Dimer	x
RECQL	2v1x.2.A	-1.43	0.7	1	(Human) Crystal structure of human RECQ-like DNA helicase	done
RET	6q2j.1.C	-2.26	0.33	0.9984	(Human) cryo-EM structure of human mTOR complex 2, overall refinement	done
RET	5fm2.1.A	-0.43	0.14	1	(Human) Crystal structure of hyper-phosphorylated RET kinase domain with (proximal) juxtamembrane segment	done
TERT	7bg9.1.A	-5.45	0.68	1	(Human, synthetic construct) The catalytic core lobe of human telomerase in complex with a telomeric DNA substrate	done
TGFB1	6gff	-1.95	0.34	0.9775	(Human, Mouse) Structure of GARP (LRRC32) in complex with latent TGF-beta1 and MHG-8 Fab	done
TSHR	2xwt_3	0.16	0.19	1	(Human) Crystal structure of the TSH receptor in complex with a blocking type TSHR autoantibody	done
					Models excluded from scoring
