## Supplemental Table 5 for "Predicting functionally important breast cancer SNPs using pleiotropy, conservation, and protein structure"

### Sheet: Density Peaks
Gene	Chrm.	Range	Peak/Location	SNPs	Secondary Conditions
ATM	11	108,222,832-108,369,102	108,250,000 ; 108,335,000	*379	Ataxia Telangiectasia (AT)
			108268542	rs587782298	AT, Microcephaly
			108,251,026 - 108,251,027	rs587779817	AT, Seizures
			﻿108244812	﻿rs1057518965	AT, Cerebellar ataxia, Immunodeficiency
BLM	15	90,717,346-90,816,166	90,749,405 – 90,811,352	rs1237910576, rs1237460907, rs781221411, rs770370129, rs201149857, rs1555418242, rs775026151, rs184657475, rs367543043, rs191789336, rs189925962, rs55880859	Bloom syndrome (BS)
			90,749,983 ; 90,749,446	rs200756519, rs138542210	Bloom syndrome (BS), Microcephaly
BRAT1	7	2,537,810-2,555,694	2543244	rs151317339	Lethal neonatal rigidity and multifocal seizure syndrome
BRCA1	17	43,044,295-43,170,245	43124063	rs80357134	Cystinuria
			43068000	*52	Fanconi anemia (FA)
BRCA2	13	32,315,086-32,400,268	32,339,288 - 32,339,291	rs80359473	Nephrolithiasis
			32332615	rs80359264	Seizures
			32380124	rs397507422	Polydactyly
			32,319,154 – 32,379,913	rs80358989, rs80358930, rs80358435, rs80358814, rs80358972, rs41293497, rs28897756	Tracheoesophageal fistula (TF)
			32338000	*274	Fanconi anemia (FA)
BRIP1	17	61,679,139-61,863,528	61716051	rs137852986	Tracheoesophageal fistula (TF)
			61,658,000; 61,790,000; 61,860,000	*460	Fanconi anemia (FA)
CASR	3	122,183,668-122,291,629	122284910	rs1801725	Familial hypoparathyroidism, hypocalciuric hypercalcemia, inborn genetic diseases, serum calcium level, autosomal dominant hypocalcemia and neonatal severe hyperparathyroidism
CDH1	16	68,737,292-68,835,537	68,801,883 - 68,833,445	rs746703615, rs587782798, rs1003012321, rs778019174, rs876658932, rs587782162, rs35187787, rs773441320, rs587778170, rs587781312, rs556110297	Blepharocheilodontic syndrome, secondary cancers
CFTR	7	117,287,120-117,715,971	117603558	rs201864483	CFTR-related disorders, Cystic fibrosis
CHEK2	22	28,687,743-28,742,422	28695869	rs555607708	Thrombocytopenia
			28725278	rs730881701	Congenital heart defects
ERCC4	16	13,920,154-13,952,348	13947991	rs121913049	Fanconi anemia, Cockayne syndrome, Xeroderma pigmentosum, Hutchinson-Gilford and XFE progeroid syndrome
ERCC8	5	60,866-453-60,945,069	﻿60898280	﻿rs61754098	Cockayne Syndrome (CS)
FANCA	16	89,737,549-89,816,657	89799635	rs7190823	Fanconi anemia (FA)
FANCB	X	14,835,961-14,873,069	14845014	rs142959373	VACTERL, Fanconi anemia
FANCC	9	95,099,054-95,426,796	95,117,322 - 95,117,386	*30	Fanconi anemia (FA)
FANCD2	3	10,026,414-10,101,932	10062161	rs147523071	Fanconi anemia (FA)
FANCE	6	35,452,338-35,467,102	35455751	rs145068586	Fanconi anemia (FA)
FANCF	11	22,622,533-22,625,823	22625254	rs113910234	Fanconi anemia (FA)
FANCI	15	89,243,972-89,317,258	﻿89314703	﻿rs202066338	Fanconi anemia (FA)
FANCM	14	45,135,930-45,200,890	45167000	rs765421461, rs148304968, rs771875070, rs769919966, rs201803784, rs181827583, rs144567652, rs202171930, rs147021911	Fanconi anemia (FA)
FGFR2	10	121,478,332-121,598,458	121498522	rs1057519045	Crouzon syndrome
HRAS	11	532,242-537,287	534,284-534,289	rs104894226, rs104894229, rs104894230, ﻿rs121913233	Costello syndrome
			533,873 ; ﻿533,875	rs121913496, rs28933406	Noonan syndrome
			534286	rs104894228	Costello syndrome, Noonan syndrome
KRAS	12	25,205,246-25,250,936	25209904	rs104894360	Noonan, cardiofaciocutaneous syndrome
MME	3	155,024,201-155,183,728	﻿155142073	﻿rs138218277	Spinocerebellar ataxia 43
MRE11	11	94,415,570-94,493,885	94,429,909 – ﻿94,478,816	rs587782512, rs774057024, rs200085146, rs147771140, rs786202801, rs746932208, rs587782294	Ataxia Telangiectasia (AT)
MSH2	2	47,403,067-47,663,146	47480747	rs1573578602	Ataxia Telangiectasia (AT)
MTOR	1	11,106,535-11,262,551	11,109,318 ; 11,157,173	rs1057519915, rs786205165	Smith-Kingsmore
			11157174	rs1057519914	Hemimegalencephaly
NBN	8	89,933,331-90,003,228	89,952,000 ; 89,981,000	*47	Microcephaly/ Immunodeficiency
			89,971,214 - 89,971,218	rs587776650	Microcephaly/ Immunodeficiency, lissencephaly
			89,955,418; 89,978,299; 89,978,293	rs104895032, rs182756889, rs28538230, rs201816949, rs200297914, rs769414, rs61754966, rs61754796	Microcephaly/ Immunodeficiency, aplastic anemia
NF1	17	31,094,927-31,382,116	31,259,108 ; ﻿31,326,144	rs876660093, rs773378630	Noonan syndrome
PALB2	16	23,603,160-23,641,310	23,605,000; 23,638,000	*99	Fanconi anemia (FA)
			23641147; 23,635,306; 23,603,471; ﻿23624070	rs45619737, rs180177100, rs118203998, rs180177125	FA, TF
PIK3CA	3	179,148,114-179,240,093	179203760	rs1057519942	Megalencephaly-capillary malformation (MCAP)
			179,218,303 ; 179,210,291; ﻿179,234,286	rs104886003, rs1057519925, rs121913283	MCAP, Polymicrogyria
			179,199,773 – ﻿179,234,297	rs121913281, rs121913279, rs755969956, rs113613074	MCAP, Polymicrogyria, Macrodactyly/congenital macrodactylia
POLE	12	132,623,757-132,687,518	﻿132,664,421	﻿rs139182500	Facial dysmorphia, immunodeficiency, livedo and short stature
POLH	6	43,576,185-43,620,523	43597831	rs2307456	Xeroderma pigmentosum (XP)
PRKDC	8	47,773,111-47,960,178	47817561	rs8178208	Immunodeficiency 26
PTEN	10	87,863,625-87,971,930	87957915	rs121909219	Macrocephaly
RAD50	5	132,556,019-132,646,349	132,588,846 – ﻿132,642,215	rs149201802, rs397507178, rs549559726, rs200017020, rs199579239, rs146370443	Nijmegen breakage syndrome (NBS)
RAD51C	17	58,692,573-58,735,611	58696694	rs587780254	FA, Microcephaly
			58695000	*110	Fanconi anemia (FA)
RECQL	12	21,468,909-21,501,634	﻿21,486,579	﻿rs150306543	Seizures
RET	10	43,077,064-43,130,351	43,105,111; 43,124,887; 43,118,469	rs139790943, rs17158558, rs77724903	Renal hypodysplasia/aplasia, Hirschsprung disease
SLX4	16	3,581,181-3,611,606	3,590,714 ; 3,608,544	rs114472821, rs137976282	Fanconi anemia (FA)
TERT	5	1,253,147-1,295,068	1,294,051 ; 1,254,479	rs61748181, rs35719940	Dyskeratosis congenita, Aplastic anemia, Pulmonary fibrosis
			﻿1,253,795	﻿rs370686937	Dyskeratosis congenita, Idipathic pulmonary fibrosis
TGFB1	19	41,301,587-41,353,922	41353016	rs1800470	Diaphyseal dysplasia, Cystic fibrosis
TINF2	14	24,239,643-24,242,674	24240746	rs142777869	Dyskeratosis congenita, Revesz syndrome
TSC1	9	132,891,348-132,946,874	132905989	rs368481360	Cortical dysplasia, Tuberous sclerosis
			132911517	rs1073123	Cortical dysplasia, Tuberous sclerosis, Lymphangiomyomatosis
TSHR	14	80,954,989-81,146,306	81062179	rs142063461	Nonautoimmune hyperthyroidism, (congenital non-goitrous) hypothyroidism
